# Three-dimensional single-cell transcriptome imaging of thick tissues

**DOI:** 10.1101/2023.07.21.550124

**Authors:** Rongxin Fang, Aaron R. Halpern, Mohammed Mostafizur Rahman, Zhengkai Huang, Zhiyun Lei, Sebastian J. Hell, Catherine Dulac, Xiaowei Zhuang

## Abstract

Multiplexed error-robust fluorescence *in-situ* hybridization (MERFISH) allows genome-scale imaging of RNAs in individual cells in intact tissues. To date, MERFISH has been applied to image thin tissue samples of ∼10-µm thickness. Here, we present a thick-tissue three-dimensional (3D) MERFISH imaging method, which uses confocal microscopy for optical sectioning, deep learning for increasing imaging speed and quality, as well as sample preparation and imaging protocol optimized for image registration of thick samples. We demonstrated 3D MERFISH on mouse brain tissue sections of up to 200 µm thickness with high detection efficiency and accuracy. We anticipate that 3D thick-tissue MERFISH imaging will broaden the scope of questions that can be addressed by spatial genomics.
