## Supplemental Table 4 for "Three-dimensional single-cell transcriptome imaging of thick tissues"

### Sheet: in
name	id	RS0015	RS0083	RS0095	RS0109	RS0175	RS0237	RS0247	RS0255	RS0307	RS0332	RS0343	RS0384	RS0406	RS0451	RS0468	RS0548	RS0578	RS0584	RS0639	RS0707
Slc17a6	ENSMUST00000032710.7	0	0	0	0	0	0	0	1	0	0	0	0	0	0	1	1	0	0	1	0
Fbxw13	ENSMUST00000061456.8	0	0	0	0	0	0	0	0	0	0	1	1	0	1	0	0	1	0	0	0
Oprk1	ENSMUST00000160777.8	1	0	1	0	0	0	0	0	1	0	0	0	1	0	0	0	0	0	0	0
Crhr2	ENSMUST00000166954.2	0	1	0	0	0	0	0	0	0	1	0	0	0	0	0	0	0	1	0	1
Pcdh11x	ENSMUST00000192677.6	0	0	0	1	0	1	1	0	0	0	0	0	0	0	0	0	1	0	0	0
Sox8	ENSMUST00000025003.10	1	1	0	0	1	0	0	0	0	1	0	0	0	0	0	0	0	0	0	0
Onecut2	ENSMUST00000175965.10	0	0	0	0	0	0	1	1	0	0	0	0	1	0	0	1	0	0	0	0
Sgk1	ENSMUST00000120509.8	0	0	0	0	0	0	0	0	1	0	0	1	0	1	1	0	0	0	0	0
Omp	ENSMUST00000098281.4	0	0	0	1	1	1	0	0	0	0	1	0	0	0	0	0	0	0	0	0
Oprd1	ENSMUST00000056336.2	0	0	1	0	0	0	1	0	0	0	0	0	0	0	0	0	0	1	0	1
Pak3	ENSMUST00000112863.8	0	0	0	0	1	0	0	0	0	0	0	0	1	0	1	0	0	0	1	0
Rnd3	ENSMUST00000154545.2	0	0	1	0	0	0	0	1	1	0	0	0	0	0	0	0	0	0	1	0
Lmod1	ENSMUST00000059352.3	1	0	0	0	0	0	0	0	0	0	0	0	0	0	0	1	1	1	0	0
Cplx3	ENSMUST00000045068.10	0	0	0	0	0	0	0	0	0	1	0	1	0	1	0	0	0	0	0	1
Selplg	ENSMUST00000198891.2	0	1	0	0	0	1	0	0	1	0	1	0	0	0	0	0	0	0	0	0
Coch	ENSMUST00000164782.10	0	0	0	1	0	0	0	0	0	0	1	0	0	1	0	1	0	0	0	0
Bmp7	ENSMUST00000009143.8	0	0	0	0	0	0	1	0	0	0	0	0	1	0	0	0	1	0	0	1
Aqp4	ENSMUST00000079081.8	0	0	1	0	0	1	0	0	0	1	0	0	0	0	0	0	0	0	1	0
Sytl4	ENSMUST00000033608.15	1	1	0	0	0	0	0	0	0	0	0	1	0	0	0	0	0	1	0	0
Ntsr1	ENSMUST00000029084.9	0	0	0	1	1	0	0	1	0	0	0	0	0	0	0	0	0	1	0	0
Cxcl14	ENSMUST00000021970.11	0	0	0	0	0	1	0	0	0	0	0	0	0	1	1	0	1	0	0	0
Tacr3	ENSMUST00000029822.6	0	0	1	0	1	0	0	0	1	0	1	0	0	0	0	0	0	0	0	0
Egr2	ENSMUST00000048289.14	1	0	0	0	0	0	0	1	0	0	0	1	0	0	0	1	0	0	0	0
Crhr1	ENSMUST00000093925.5	0	0	0	1	0	0	0	0	0	1	0	0	1	0	1	0	0	0	0	0
Serpine1	ENSMUST00000041388.11	0	1	0	0	0	0	0	0	0	0	0	1	0	0	0	0	0	0	1	1
Gbx2	ENSMUST00000036954.9	0	0	1	0	0	0	1	1	0	0	0	0	0	0	0	0	1	0	0	0
Plin3	ENSMUST00000019726.8	0	0	0	0	0	0	0	0	1	0	0	0	0	0	0	1	0	0	1	1
Slc17a8	ENSMUST00000020102.14	0	0	0	1	1	0	1	0	0	0	0	0	0	1	0	0	0	0	0	0
Cbln2	ENSMUST00000122079.8	1	0	0	0	0	0	0	0	0	1	0	0	0	0	1	0	0	1	0	0
Brs3	ENSMUST00000033464.4	0	1	0	0	0	1	0	0	0	0	0	0	1	1	0	0	0	0	0	0
Col25a1	ENSMUST00000106353.2	0	1	0	0	0	0	0	0	0	0	1	1	0	0	0	1	0	0	0	0
Ano3	ENSMUST00000099623.10	0	0	1	0	0	1	0	1	0	0	0	0	0	0	0	0	0	1	0	0
Myh11	ENSMUST00000090287.5	0	0	0	0	0	0	1	0	1	0	0	0	1	0	0	0	0	0	1	0
Pdgfra	ENSMUST00000168162.5	0	0	0	1	0	0	0	0	0	1	0	0	0	0	0	0	1	0	0	1
Trhr	ENSMUST00000038856.14	1	0	0	0	1	1	0	0	0	0	0	0	0	0	1	0	0	0	0	0
Sp9	ENSMUST00000090813.6	1	0	0	0	0	0	0	0	0	0	1	1	1	0	0	0	0	0	0	0
Etv1	ENSMUST00000095767.11	0	0	0	1	0	0	0	0	0	0	0	0	0	0	1	1	1	0	0	0
Gad1	ENSMUST00000155979.8	0	0	0	0	1	0	1	1	0	0	1	0	0	0	0	0	0	0	0	0
Greb1	ENSMUST00000162112.8	0	0	1	0	0	0	0	0	1	1	0	0	0	0	0	0	0	0	0	1
Dgkk	ENSMUST00000145302.3	0	1	0	0	0	0	0	0	0	0	1	0	0	1	0	0	0	1	0	0
Sema3c	ENSMUST00000030568.14	0	0	0	0	0	0	0	1	0	1	0	0	1	0	0	0	0	0	1	0
Ccnd2	ENSMUST00000000188.12	1	1	0	1	0	0	0	0	0	0	0	0	0	0	0	1	0	0	0	0
Ndnf	ENSMUST00000054351.6	0	0	1	0	0	1	0	0	1	0	0	0	0	0	0	0	1	0	0	0
Slco1a4	ENSMUST00000165990.8	0	0	0	0	1	0	0	0	0	0	0	1	0	0	1	0	0	0	0	1
Ramp3	ENSMUST00000139540.2	1	0	0	0	0	0	1	0	0	0	0	0	0	1	0	0	0	1	0	0
Avpr2	ENSMUST00000101470.3	0	0	0	1	1	0	0	0	0	0	0	0	0	0	0	0	1	0	1	0
Slc18a2	ENSMUST00000236270.2	0	0	0	0	0	0	0	0	1	0	0	1	0	0	0	0	0	1	0	1
Gem	ENSMUST00000108304.9	0	0	1	0	0	0	0	0	0	1	0	0	1	1	0	0	0	0	0	0
Rgs5	ENSMUST00000027997.9	0	1	0	0	0	1	1	0	0	0	0	0	0	0	0	0	0	0	1	0
Sox4	ENSMUST00000067230.6	0	0	0	0	0	0	0	1	0	0	1	0	1	0	1	0	0	0	0	0
Necab1	ENSMUST00000041606.14	0	1	0	0	0	0	1	0	0	0	0	0	0	0	0	1	0	1	0	0
Adora2a	ENSMUST00000105420.3	1	0	0	0	1	0	0	0	0	0	0	0	0	1	0	1	0	0	0	0
Cbln1	ENSMUST00000034076.16	0	0	0	0	0	0	0	1	0	0	1	1	0	0	0	0	0	0	1	0
Bdnf	ENSMUST00000053317.12	0	0	0	0	0	1	0	0	0	1	0	0	0	0	1	0	0	0	0	1
Isl1	ENSMUST00000036060.13	0	0	1	1	0	0	0	0	1	0	0	0	0	0	1	0	0	0	0	0
Prlr	ENSMUST00000124470.8	0	1	1	0	1	0	0	0	0	0	0	0	0	0	0	0	1	0	0	0
Tacr1	ENSMUST00000032122.11	0	0	0	0	0	0	0	0	1	0	1	0	0	0	0	1	0	1	0	0
Avpr1a	ENSMUST00000020323.7	0	0	0	0	0	0	0	1	0	1	0	1	0	0	0	0	1	0	0	0
Ace2	ENSMUST00000112271.10	1	0	0	0	0	0	0	0	0	0	0	0	0	1	0	0	0	0	1	1
Sema4d	ENSMUST00000021900.14	0	0	0	1	0	1	0	0	0	0	0	1	1	0	0	0	0	0	0	0
Calcr	ENSMUST00000075644.13	1	0	0	1	0	0	1	0	0	0	0	0	1	0	0	0	0	0	0	0
Cspg5	ENSMUST00000197850.5	0	0	1	0	1	0	0	1	0	1	0	0	0	0	0	0	0	0	0	0
Kiss1r	ENSMUST00000219883.2	0	0	0	0	0	1	0	0	1	0	0	0	0	0	1	0	0	1	0	0
Cckbr	ENSMUST00000033189.6	0	1	0	0	0	0	0	0	0	0	0	0	0	1	0	0	1	0	1	0
Ndrg1	ENSMUST00000171569.8	1	0	0	0	0	0	1	0	0	0	1	0	0	0	0	1	0	0	0	0
Cckar	ENSMUST00000200691.4	0	0	0	0	0	0	0	1	1	0	0	0	0	0	1	0	0	0	0	1
Htr2c	ENSMUST00000096299.9	0	0	0	1	0	1	0	0	0	0	0	0	0	0	0	1	0	0	1	0
Mc4r	ENSMUST00000057942.4	0	0	1	0	1	0	0	0	0	0	0	0	1	0	0	0	0	0	0	1
Scgn	ENSMUST00000021770.8	0	1	0	0	0	0	1	0	0	0	0	1	0	1	0	0	0	0	0	0
Chat	ENSMUST00000070125.6	0	0	0	0	0	0	0	0	0	1	0	0	0	0	0	0	1	1	1	0
Igf2r	ENSMUST00000024599.14	1	0	0	0	0	0	0	0	1	0	1	0	0	0	0	0	1	0	0	0
Tiparp	ENSMUST00000047906.10	0	0	1	0	1	0	0	0	0	0	0	0	0	0	1	1	0	0	0	0
Npy2r	ENSMUST00000029633.5	0	0	0	1	0	1	0	1	0	0	0	0	0	1	0	0	0	0	0	0
Baiap2	ENSMUST00000106231.8	0	1	0	0	0	0	1	0	0	1	0	0	1	0	0	0	0	0	0	0
Slc15a3	ENSMUST00000138263.2	0	0	0	0	0	0	0	0	0	0	1	0	0	0	1	0	0	1	0	1
Cpne5	ENSMUST00000126755.2	0	0	0	0	1	0	0	0	0	1	0	1	0	0	0	0	0	0	1	0
Pnoc	ENSMUST00000059339.6	0	0	0	0	0	1	0	1	0	0	0	0	1	0	0	0	1	0	0	0
Tmem108	ENSMUST00000191069.2	0	0	0	1	0	0	0	0	0	0	0	1	0	0	0	1	0	0	0	1
Galr1	ENSMUST00000065224.8	0	1	1	0	0	0	0	0	1	0	0	0	0	1	0	0	0	0	0	0
Oxtr	ENSMUST00000053306.8	1	0	0	1	0	0	0	0	0	0	1	0	0	0	0	0	0	1	0	0
Ar	ENSMUST00000052837.9	0	0	1	0	0	0	1	0	0	0	0	1	1	0	0	0	0	0	0	0
Esr1	ENSMUST00000105590.8	0	0	0	0	0	0	1	0	0	1	0	0	0	0	0	0	0	0	1	1
Ntng1	ENSMUST00000133268.9	0	1	0	0	1	1	0	0	0	0	0	0	0	0	0	1	0	0	0	0
Cdkn1a	ENSMUST00000233296.2	0	0	0	0	0	0	0	1	1	0	0	0	0	0	0	0	1	1	0	0
Rxfp1	ENSMUST00000078527.13	1	0	0	0	0	0	0	0	0	0	1	0	0	0	1	0	0	0	1	0
Syt2	ENSMUST00000121990.2	0	0	1	0	1	1	0	0	0	0	0	0	0	1	0	0	0	0	0	0
Pgr	ENSMUST00000189181.7	0	1	0	0	0	0	0	0	0	0	1	0	1	0	0	0	0	0	0	1
Nos1	ENSMUST00000142742.9	0	0	0	0	0	0	0	0	0	0	0	1	0	0	1	0	1	1	0	0
Opalin	ENSMUST00000236184.2	0	0	0	0	0	0	1	0	1	0	0	0	0	1	0	1	0	0	0	0
Crhbp	ENSMUST00000221025.2	0	0	0	1	0	0	0	1	0	1	0	0	0	0	0	1	0	0	0	0
Rgs2	ENSMUST00000127206.8	1	0	0	1	0	0	0	0	0	0	0	0	0	1	0	0	1	0	0	0
Mlc1	ENSMUST00000109368.2	0	0	1	0	0	0	0	0	0	0	0	0	0	0	1	0	0	0	1	1
Grpr	ENSMUST00000033730.3	0	0	0	0	0	0	1	1	0	0	0	1	0	0	0	0	0	1	0	0
Klf4	ENSMUST00000107619.3	0	0	0	0	0	0	0	0	1	1	1	0	1	0	0	0	0	0	0	0
Ttyh2	ENSMUST00000045779.6	1	1	0	0	0	1	0	0	0	0	0	0	0	0	0	0	0	0	0	1
Creb3l1	ENSMUST00000028663.5	0	0	0	0	1	0	0	0	0	0	1	0	0	0	0	0	1	1	0	0
Ttn	ENSMUST00000099981.10	0	0	1	0	0	0	0	0	1	0	0	1	0	0	0	1	0	0	0	0
Arhgap36	ENSMUST00000114904.10	0	1	0	1	0	0	0	0	0	0	0	0	1	0	0	0	0	0	1	0
Man1a	ENSMUST00000003843.16	0	0	0	0	1	0	0	0	0	1	0	0	0	1	1	0	0	0	0	0
Cenpe	ENSMUST00000062893.12	0	0	0	0	0	1	1	1	0	1	0	0	0	0	0	0	0	0	0	0
Traf4	ENSMUST00000149437.8	1	1	0	0	0	0	1	1	0	0	0	0	0	0	0	0	0	0	0	0
Cd24a	ENSMUST00000058714.10	0	0	0	0	0	1	0	0	0	0	0	0	0	1	0	0	0	1	1	0
Gjc3	ENSMUST00000077119.8	1	0	0	1	0	0	0	0	0	0	0	1	0	0	1	0	0	0	0	0
Gpr165	ENSMUST00000033554.5	0	0	0	0	1	0	0	0	1	0	0	0	1	0	0	1	0	0	0	0
Gabra1	ENSMUST00000020707.12	1	0	1	0	0	0	0	0	0	0	0	0	0	0	0	0	1	0	0	1
Slc17a7	ENSMUST00000211652.2	0	1	1	0	0	0	1	0	0	0	1	0	0	0	0	0	0	0	0	0
Ebf3	ENSMUST00000169486.9	0	0	0	0	0	0	0	1	0	0	0	0	0	0	0	0	0	1	1	1
Cyp26a1	ENSMUST00000025946.7	0	0	0	0	0	1	0	0	0	0	0	0	1	0	1	1	0	0	0	0
Fn1	ENSMUST00000055226.13	0	0	0	0	0	0	0	0	1	1	0	0	0	1	0	0	1	0	0	0
Fst	ENSMUST00000231498.2	0	0	0	1	0	0	0	0	1	0	1	1	0	0	0	0	0	0	0	0
Serpinb1b	ENSMUST00000016951.8	0	1	0	1	1	0	0	0	0	0	0	0	0	0	0	0	0	0	0	1
Aldh1l1	ENSMUST00000130418.8	1	0	0	0	0	1	0	0	0	0	0	0	1	0	0	0	0	0	1	0
Gabrg1	ENSMUST00000031119.6	0	0	1	0	0	0	0	1	0	0	1	0	0	0	0	1	0	0	0	0
Nup62cl	ENSMUST00000101212.9	0	0	0	0	1	0	1	0	0	0	0	0	0	0	1	0	1	0	0	0
Ermn	ENSMUST00000090940.6	0	0	0	0	1	0	0	0	0	0	0	1	0	1	0	0	0	1	0	0
Cyp19a1	ENSMUST00000215736.2	0	0	1	0	0	0	0	0	0	1	0	0	0	0	0	1	0	1	0	0
Synpr	ENSMUST00000145700.8	1	0	0	0	0	0	1	0	0	0	0	0	0	0	0	0	1	0	1	0
Glra3	ENSMUST00000000275.10	0	0	0	0	0	1	0	0	0	1	1	0	0	1	0	0	0	0	0	0
Gda	ENSMUST00000087600.10	0	0	0	0	0	0	0	1	0	0	0	1	1	0	0	0	0	0	0	1
Galr2	ENSMUST00000055872.3	0	1	0	1	0	1	0	0	0	0	0	0	0	0	1	0	0	0	0	0
Lpar1	ENSMUST00000107571.8	0	0	0	0	0	0	1	0	1	0	1	0	0	0	0	0	0	0	0	1
Fezf1	ENSMUST00000031709.7	0	0	0	0	0	0	0	0	0	1	0	0	0	1	0	1	0	0	1	0
Syt4	ENSMUST00000025110.5	0	0	0	1	0	0	0	1	1	0	0	0	1	0	0	0	0	0	0	0
Mki67	ENSMUST00000033310.9	1	0	0	0	1	0	0	0	0	0	0	1	0	0	0	0	1	0	0	0
Irs4	ENSMUST00000067841.8	0	1	0	0	0	0	0	0	0	0	0	0	0	0	1	0	0	1	1	0
Oprl1	ENSMUST00000183693.8	1	0	1	0	1	0	0	0	0	0	0	0	0	0	0	0	0	1	0	0
Pou3f2	ENSMUST00000178174.3	0	1	0	0	0	0	0	0	1	0	0	0	1	0	1	0	0	0	0	0
Npas1	ENSMUST00000211103.2	0	0	1	0	0	0	0	0	0	0	0	0	0	1	0	1	1	0	0	0
Igf1r	ENSMUST00000005671.10	0	0	0	1	0	0	1	0	0	1	0	1	0	0	0	0	0	0	0	0
Npy1r	ENSMUST00000039303.7	0	0	0	0	0	1	0	0	0	0	1	0	0	0	0	1	0	0	0	1
Lepr	ENSMUST00000106921.9	1	0	0	0	0	0	0	1	0	0	0	0	1	1	0	0	0	0	0	0
Sox6	ENSMUST00000206034.2	0	0	1	0	0	0	0	0	0	0	0	1	0	0	0	0	0	1	1	0
Scg2	ENSMUST00000049972.6	0	0	0	1	0	0	0	1	0	0	1	0	0	0	0	0	1	0	0	0
Avp	ENSMUST00000046001.7	0	0	0	0	1	0	1	0	1	1	0	0	0	0	0	0	0	0	0	0
Trh	ENSMUST00000006046.5	0	1	0	0	0	0	0	0	0	0	0	0	0	0	1	1	0	0	0	1
Sst	ENSMUST00000004480.5	0	1	0	0	0	1	0	0	0	0	0	0	0	0	0	0	1	1	0	0
Nnat	ENSMUST00000152605.2	0	0	1	0	0	0	0	0	0	0	1	0	0	1	0	0	0	0	0	1
Sln	ENSMUST00000048485.7	0	0	0	0	0	1	0	1	1	0	0	1	0	0	0	0	0	0	0	0
Mbp	ENSMUST00000091789.11	1	0	0	0	0	0	0	0	0	1	0	0	1	0	0	0	0	0	0	1
Vgf	ENSMUST00000190827.7	0	0	1	0	1	0	1	0	0	0	0	0	0	0	0	0	0	0	1	0
Vip	ENSMUST00000217331.2	0	0	0	1	0	0	1	0	0	0	1	0	0	0	1	0	0	0	0	0
Gal	ENSMUST00000237521.2	1	0	0	0	1	0	0	0	1	0	0	0	0	0	0	0	0	0	1	0
Penk	ENSMUST00000070375.8	0	0	0	1	0	0	0	0	0	0	0	0	1	0	0	1	0	1	0	0
Tac1	ENSMUST00000184481.2	0	0	0	0	0	1	0	0	0	0	0	1	0	0	0	0	1	0	0	1
Ucn3	ENSMUST00000058610.8	0	0	0	0	0	0	1	1	0	0	0	0	0	1	1	0	0	0	0	0
Cck	ENSMUST00000216138.2	0	1	0	1	0	0	0	0	1	1	0	0	0	0	0	0	0	0	0	0
Oxt	ENSMUST00000028764.6	0	0	1	0	0	0	0	0	0	0	0	0	0	1	1	0	0	1	0	0
Crh	ENSMUST00000061294.5	0	1	0	0	0	0	0	1	0	1	1	0	0	0	0	0	0	0	0	0
Nts	ENSMUST00000020040.5	0	0	0	0	0	0	0	0	0	0	0	1	1	0	0	1	0	0	1	0
Adcyap1	ENSMUST00000064775.8	0	0	0	0	1	1	0	0	0	1	0	0	0	0	0	0	1	0	0	0
Tac2	ENSMUST00000179960.8	1	1	0	0	0	0	0	0	0	0	0	0	1	0	0	0	1	0	0	0
Cartpt	ENSMUST00000224142.2	0	0	0	0	1	0	0	0	0	0	0	0	0	0	0	1	0	1	1	0
Arpp21	ENSMUST00000159432.8	1	0	0	0	0	1	0	0	1	0	0	0	0	1	0	0	0	0	0	0
Gnrh1	ENSMUST00000111095.4	0	0	0	0	0	0	1	0	0	0	0	1	0	0	1	0	0	0	1	0
Fos	ENSMUST00000021674.7	1	0	0	0	0	0	0	1	0	0	1	0	0	0	0	0	0	0	0	1
Th	ENSMUST00000105929.11	0	0	1	1	0	1	0	0	0	0	0	0	0	0	0	0	0	0	0	1
Blank-1		0	1	0	0	1	0	0	0	1	0	0	0	0	0	0	0	0	1	0	0
Blank-2		0	0	1	1	0	0	0	0	0	0	1	0	1	0	0	0	0	0	0	0
Blank-3		0	0	1	1	0	0	1	0	0	0	0	0	0	0	0	1	0	0	0	0
Blank-4		0	0	0	1	0	0	1	1	0	0	0	0	0	0	0	0	0	0	1	0
Blank-5		0	0	0	1	0	0	0	0	0	1	0	0	0	1	0	0	0	1	0	0
Blank-6		0	1	0	0	0	0	0	0	0	0	1	0	0	0	1	0	1	0	0	0
Blank-7		0	0	0	0	0	0	1	0	0	1	0	0	0	0	1	1	0	0	0	0
Blank-8		1	0	0	0	0	0	1	0	1	0	0	0	0	0	1	0	0	0	0	0
Blank-9		0	0	0	0	1	1	1	0	0	0	0	1	0	0	0	0	0	0	0	0
Blank-10		0	0	0	0	0	0	0	0	0	0	1	0	1	0	0	0	0	1	1	0
Blank-11		0	0	0	0	0	1	0	0	0	0	1	0	0	0	0	0	1	0	1	0
Blank-12		0	0	0	0	0	1	1	0	0	0	0	0	0	1	0	0	0	0	0	1
Blank-13		0	0	0	0	0	0	0	0	0	1	0	0	1	0	0	1	1	0	0	0
Blank-14		1	0	0	0	0	0	1	0	0	0	0	1	0	0	0	0	0	0	0	1
Blank-15		0	0	0	0	0	0	0	1	0	0	0	0	0	1	0	0	1	0	0	1
Blank-16		1	0	1	0	0	1	1	0	0	0	0	0	0	0	0	0	0	0	0	0
Blank-17		0	0	0	0	1	0	0	0	1	0	0	0	0	0	0	0	1	0	0	1
Blank-18		1	0	0	0	0	0	0	1	1	1	0	0	0	0	0	0	0	0	0	0
Blank-19		0	1	1	0	0	0	0	0	0	0	0	0	0	0	0	1	0	0	1	0
Blank-20		1	0	1	0	0	0	0	1	0	0	0	0	0	0	1	0	0	0	0	0
Blank-21		0	0	0	0	0	0	0	0	0	1	1	1	0	0	1	0	0	0	0	0
Blank-22		0	1	0	0	0	0	0	1	0	0	0	0	0	1	0	1	0	0	0	0
Blank-23		0	1	1	0	0	0	0	1	0	0	0	1	0	0	0	0	0	0	0	0
Blank-24		0	1	0	0	0	0	0	1	0	0	0	0	1	0	0	0	0	1	0	0
Blank-25		1	0	0	0	0	1	0	0	0	1	0	1	0	0	0	0	0	0	0	0
Blank-26		0	0	0	0	1	1	0	0	0	0	0	0	0	0	0	0	0	1	0	1
Blank-27		0	0	0	0	1	0	0	0	0	1	0	0	1	0	0	0	0	1	0	0
Blank-28		1	0	1	0	0	0	0	0	0	1	1	0	0	0	0	0	0	0	0	0
Blank-29		0	0	1	0	0	0	0	0	0	1	0	0	0	0	1	0	1	0	0	0
Blank-30		0	0	0	0	0	0	0	0	1	0	0	0	0	0	1	0	1	0	1	0
Blank-31		0	0	0	0	1	0	0	0	0	0	0	0	1	1	0	0	1	0	0	0
Blank-32		0	0	0	1	0	0	0	0	0	0	0	1	0	1	0	0	0	0	1	0
Blank-33		0	0	0	0	0	1	1	0	0	0	1	0	1	0	0	0	0	0	0	0
Blank-34		0	1	0	0	0	0	1	0	1	0	0	0	0	0	0	0	1	0	0	0
Blank-35		0	0	0	0	0	0	0	0	0	0	0	0	1	1	0	1	0	0	0	1
Blank-36		0	0	0	0	1	0	0	1	0	0	0	0	0	0	0	1	1	0	0	0
Blank-37		0	1	0	0	1	0	0	1	0	0	0	0	0	0	1	0	0	0	0	0
Blank-38		0	0	1	1	0	0	0	0	0	0	0	1	0	0	0	0	1	0	0	0
Blank-39		0	0	0	0	0	0	0	0	1	0	0	0	1	1	0	0	0	1	0	0
Blank-40		0	0	0	0	0	0	0	0	1	0	1	0	0	1	0	0	0	0	1	0
Blank-41		0	0	1	0	0	1	0	0	0	0	0	1	0	0	1	0	0	0	0	0
Blank-42		0	0	0	0	0	0	1	0	0	1	1	0	0	0	0	0	1	0	0	0
Blank-43		1	0	1	1	0	0	0	0	0	0	0	0	0	0	0	0	0	0	1	0
Blank-44		0	1	0	0	1	0	0	0	0	0	1	0	0	0	0	0	0	0	1	0
Blank-45		0	1	0	0	1	0	0	0	0	0	0	1	1	0	0	0	0	0	0	0
Blank-46		0	0	0	0	1	0	1	0	0	0	0	0	0	0	0	1	0	0	0	1
Blank-47		0	0	0	0	1	1	0	1	0	0	0	0	0	0	0	0	0	0	1	0
Blank-48		1	1	0	0	0	0	0	0	0	0	0	0	0	1	1	0	0	0	0	0
Blank-49		0	0	0	1	0	0	0	0	0	1	1	0	0	0	0	0	0	0	1	0
Blank-50		0	0	0	1	0	0	0	0	0	0	0	0	0	1	1	0	0	0	0	1
Blank-51		0	0	0	0	0	0	1	0	0	0	0	0	1	0	1	0	0	1	0	0
Blank-52		0	0	0	0	0	1	0	0	0	0	0	1	0	0	0	1	0	1	0	0
Blank-53		1	0	1	0	0	0	0	0	0	0	0	1	0	1	0	0	0	0	0	0
Blank-54		1	0	0	1	0	0	0	0	1	0	0	0	0	0	0	0	0	0	0	1
Blank-55		0	0	0	0	0	0	0	0	1	0	0	1	1	0	0	0	1	0	0	0
Blank-56		0	0	0	0	0	1	0	0	1	1	0	0	0	0	0	1	0	0	0	0
Blank-57		0	0	1	0	0	0	0	0	0	0	0	0	1	0	0	0	1	1	0	0
Blank-58		0	0	0	0	0	1	0	0	1	0	0	0	1	0	0	0	0	0	0	1
Blank-59		0	0	0	1	0	0	1	0	1	0	0	0	0	0	0	0	0	1	0	0
Blank-60		0	0	0	0	1	0	0	0	0	1	1	0	0	0	0	1	0	0	0	0
